# Deodorize with Bugs: Inoculation with black soldier fly larvae alters the microbiome and volatile organic compound profile of decomposing food waste

**DOI:** 10.1101/2022.10.10.511663

**Authors:** Rena Michishita, Masami Shimoda, Seiichi Furukawa, Takuya Uehara

## Abstract

The black soldier fly (BSF; *Hermetia illucens*) is used in sustainable processing of many types of organic waste. However, organic waste being decomposed by BSF produces strong odors, hindering more widespread application. The odor components and how they are produced have yet to be characterized. We found that digestion of food waste by BSF significantly alters the microbial flora, based on metagenomic analyses, and the odor components generated, as shown by thermal desorption gas chromatography mass spectrometry analysis. Inoculation with BSF significantly decreased production of volatile organic sulfur compounds (dimethyl disulfide and dimethyl trisulfide), which are known to be released during methionine and cysteine metabolism by *Lactobacillus* and *Enterococcus* bacteria. BSF inoculation significantly changed the abundance of *Lactobacillus* and *Enterococcus* and decreased microbial diversity overall. These findings may help in optimizing use of BSF for deodorization of composting food waste.
