## Supplemental Data 1 for "Deodorize with Bugs: Inoculation with black soldier fly larvae alters the microbiome and volatile organic compound profile of decomposing food waste"

### Sheet: volcano_data
Compound	Regulation ([10] Vs [0])	FC ([10] Vs [0])	p (Corr) ([10] Vs [0])
Tolycaine	down	-230.851	0.150265
Butanoic acid, ethyl ester	down	-3297682	2.84285e-09
Methylamine, N,N-dimethyl-	down	-1.34014	0.652845
2-Cyclohexen-1-one, 3-methyl-6-(1-methylethenyl)-, (S)-	down	-1.51821	0.0476139
Butanoic acid, 2-methyl-, ethyl ester	down	-7071168	5.87869e-10
2-Cyclohexen-1-ol, 1-methyl-4-(1-methylethenyl)-, trans-	down	-1.33652	0.333952
Disulfide, dimethyl	down	-40970.8	0.00800796
trans-Linalool oxide (furanoid)	down	-4015.95	0.0476139
Benzenemethanol, .alpha.-methyl-	up	2.81072	0.832389
Heptanoic acid, ethyl ester	down	-544764	1.6317e-11
Benzenepropanenitrile	down	-3518.77	0.0476139
Ethanol	down	-50595.8	0.0266131
(CH3)2C=CHCN	down	-61788.5	0.00800796
1-Butanol, 2-methyl-	down	-1.97003	0.0301727
1-Propanol, 2-methyl-	down	-2.11943e+06	2.08744e-10
Butanoic acid, 3-methyl-, ethyl ester	down	-6967539	4.59124e-10
cis-p-mentha-1(7),8-dien-2-ol	down	-3409.36	0.0476139
Octanoic acid, ethyl ester	down	-143006	0.00800796
(-)-trans-Isopiperitenol	up	2.13423	0.0266131
Ethyl Acetate	down	-3844.42	0.0476139
Naphthalene, 1,2,3,5,6,8a-hexahydro-4,7-dimethyl-1-(1-methylethyl)-, (1S-cis)-	up	9775.14	0.0415991
Cyclotrisiloxane, hexamethyl-	down	-193.188	0.150265
Linalool	down	-1.00915	0.964896
1-Hexanol	up	122.854	0.333952
(+)-(E)-Limonene oxide	down	-1.95669	0.0584386
p-Mentha-1(7),8-dien-2-ol	up	1.71138	0.2873
Caryophyllene	up	1288.92	0.0957639
Copaene	down	-14.2734	0.589203
1,4,7,-Cycloundecatriene, 1,5,9,9-tetramethyl-, Z,Z,Z-	up	7138.6	0.0415991
Hydroxymethyl 2-hydroxy-2-methylpropionate	down	-4041.24	0.0476139
Octanoic acid, methyl ester	down	-567603	1.18198e-09
1-Propanol	down	-72584.1	0.00800796
Benzene, 4-ethenyl-1,2-dimethyl-	down	-2957.93	0.0476139
(+)-epi-Bicyclosesquiphellandrene	up	10309	0.047015
L-.alpha.-Terpineol	down	-220138	0.00800796
2-Caren-4-ol	up	125.522	0.2242
.gamma.-Terpinene	down	-2.5034	0.0242316
Oxetane, 3-(1-methylethyl)-	down	-20089938	4.57427e-13
3-Cyclohexen-1-ol, 4-methyl-1-(1-methylethyl)-, (R)-	down	-16.3103	0.3748
Benzoic acid, ethyl ester	down	-3708.07	0.0476139
Hexanoic acid, methyl ester	down	-263052	0.00800796
2-Methyl-6-methyleneoct-7-en-3-one	down	-3338.31	0.0476139
2-Methoxy-5-methylphenol	up	8413.99	0.0476139
Octane	down	-56848	0.00800796
Bicyclo[3.1.0]hexan-2-ol, 2-methyl-5-(1-methylethyl)-, (1.alpha.,2.alpha.,5.alpha.)-	down	-30852.2	0.00800796
.beta.-Phellandrene	down	-4.71471	0.000326469
3-Carene	down	-3.15307	0.00122391
Terpinen-4-ol	up	350.389	0.150265
Propanal	down	-5117.88	0.0476139
Cyclohexene, 4-[(1E)-1,5-dimethyl-1,4-hexadien-1-yl]-1-methyl-	up	3907.26	0.047015
Eugenol	up	3269.91	0.0476139
.alpha.-Cubebene	up	120.351	0.120612
Propanoic acid, 2-methyl-, ethyl ester	down	-3.02542e+06	1.17248e-09
Cyclohexanol, 2-methyl-5-(1-methylethenyl)-, (1.alpha.,2.alpha.,5.beta.)-	up	1.20993	0.272039
5-Isopropyl-2-methylbicyclo[3.1.0]hexan-2-ol	down	-190.698	0.150265
Pentadecane, 2,6,10,14-tetramethyl-	up	616.499	0.0723336
Octadecane	down	-12.7664	0.353954
Methyl Alcohol	up	1.12543	0.365422
Benzene, 1,4-dimethoxy-	up	8081.33	0.0472803
Dimethyl trisulfide	down	-58410.1	0.00800796
Butanoic acid, 2-methyl-	down	-5069.07	0.0476139
Hexanoic acid, ethyl ester	down	-297561	0.00800796
Methyl isobutyrate	down	-76332.6	0.00800796
cis-p-Mentha-2,8-dien-1-ol	up	19.595	0.593732
Acetic acid, methyl ester	down	-6683.28	0.0476139
D-Carvone	down	-57363	0.00800796
Phenylethyl Alcohol	down	-6808.89	0.0957639
Ethyl (E)-2-octenoate	down	-53182.8	0.00800796
2-Butenoic acid, 3-methyl-, methyl ester	down	-3824.7	0.0476139
(-)-cis-Isopiperitenol	down	-5423.03	0.0476139
1-Heptadecene	down	-155.03	0.150265
Methyl tiglate	down	-55796.9	0.00800796
Ethyl tiglate	down	-56241.6	0.00800796
Acetic acid	down	-5087.8	0.0476139
Butanoic acid, methyl ester	down	-103502	0.00800796
Benzene, 2-ethyl-1,4-dimethyl-	down	-4584.29	0.0476139
3-Pentanol	down	-2969.44	0.0476139
.alpha.-Terpineol	up	520.889	0.137672
2-Hexenoic acid, ethyl ester	down	-2190.55	0.0476139
1-Octen-3-ol	up	2826.63	0.0476139
trans-Carveol	up	1.64411e+06	0.00413081
Cyclohexanecarboxylic acid, 2-(2-propenyl)-, methyl ester	up	20.719	0.353954
Phenol, 4-ethyl-2-methyl-	up	3450.01	0.0476139
2-Heptanone	up	29353.2	0.00800796
2(3H)-Naphthalenone, 4,4a,5,6,7,8-hexahydro-	up	7.45287e+06	9.8532e-14
1,3-Propanediol	up	4821.05	0.0476139
1,3,8-p-Menthatriene	up	104209	0.00800796
p-Mentha-1,5,8-triene	up	87593.9	0.00800796
Bicyclosesquiphellandrene	up	119209	0.00800796
Spiro[bicyclo[3.1.1]heptane-2,2'-oxirane], 6,6-dimethyl-	up	858230	1.21243e-13
p-Mentha-1,8-dien-7-ol	up	10950366	2.10725e-13
Allyl Isothiocyanate	up	116484	0.00800796
Prenol	up	59752.2	0.00800796
.gamma.-Muurolene	up	33017.2	0.00800796
2-Cyclopentene, 4-(hydroxymethyl)-1,1,2,3-tetramethyl-	up	2882.44	0.0476139
Methyl 4-methoxysalicylate	up	4.59381e+06	3.40558e-13
Carveol	up	5.76163e+06	9.8532e-14
(1S,4S,4aS)-1-Isopropyl-4,7-dimethyl-1,2,3,4,4a,5-hexahydronaphthalene	up	2111.25	0.0476139
Thymol	up	3410.76	0.0476139
5-Hepten-2-one, 6-methyl-	up	2.16736e+06	4.09394e-13
3-Octanone	up	1.96219e+06	3.40558e-13
4-Acetyl-1-methylcyclohexene	up	2356.61	0.0476139
1-Butanol, 3-methyl-	up	535624	0.00800796
3-Cyclohexene-1-ethanol, .beta.,4-dimethyl-, [R-(R*,R*)]-	up	106049	0.00800796
Citral	up	6290.27	0.0476139
2-Furanmethanol, 5-ethenyltetrahydro-.alpha.,.alpha.,5-trimethyl-, cis-	up	9042.62	0.0686638
Acetoin	up	6059.72	0.0476139
1-Octadecanol	down	-1	1
Fenchol	up	15.1448	0.353954
Acetone	up	3058.17	0.0476139
Bicyclo[3.1.0]hex-2-ene, 4-methyl-1-(1-methylethyl)-	down	-14.5525	0.353954
(1R)-2,6,6-Trimethylbicyclo[3.1.1]hept-2-ene	up	69281.1	0.00800796
69.06@12.107928	up	1.41716	0.120612
84.02@12.751662	down	-4028.63	0.0476139
109.04@12.875505	down	-301.49	0.150265
84.03@12.107933	down	-3724.37	0.0571873
135.02@12.310956	up	57651.7	0.00800796
121.09@13.931323	up	91515.3	0.00800796
109.04@11.610183	up	42378.2	0.00800796
95.09@12.3307495	up	3573.1	0.0476139
