## Supplemental Data 2 for "Deodorize with Bugs: Inoculation with black soldier fly larvae alters the microbiome and volatile organic compound profile of decomposing food waste"

### Sheet: BC_res_count
Supplementary data 2. Abundance of microbiota (species level).
species	BC01	BC02	BC03	BC04	BC05	BC06	BC07	BC08	BC09	BC10	BC11	BC12	BC13	BC14	BC15
Acetobacter fabarum	0	0	0	0	0	328.813	200.565	172.74	513.835	0	0	14.8937	48.401	33.6447	57.8894
Acetobacter ghanensis	0	0	0	0	0	74.8241	31.8658	24.9982	59.3072	0	0	0	0	0	12.2844
Acetobacter lovaniensis	0	0	0	0	0	1592.68	554.969	413.685	1579.83	0	20.1089	37.4059	135.667	119.934	270.485
Acetobacter okinawensis	0	0	0	0	0	20.7574	0	0	23.0027	0	0	0	0	0	0
Acetobacter pasteurianus	0	0	0	0	0	292.867	599.095	122.564	420.046	18.1915	30.8596	140.48	1687.78	3152.57	3325.83
Acetobacter pomorum	0	0	0	0	0	10.6463	0	0	13.14	0	0	0	44.6589	61.7488	78.9925
Acetobacter sp. HBB7	0	0	0	0	0	83.1617	58.5928	26.2145	129.318	0	0	0	0	21.3177	60.6331
Acetobacter syzygii	0	0	0	0	0	42.8095	18.7988	17.5688	57.9113	0	0	0	0	0	10.4144
Aerococcus urinae	0	0	0	0	10.9505	0	0	0	0	0	0	0	0	0	0
Bacillus pumilus	10.9048	0	22.2506	0	0	0	0	0	0	0	0	0	0	0	0
Bacillus sp. 4108	0	0	14.7319	0	0	0	0	0	0	0	0	0	0	0	0
Bacillus sp. QLPB08	0	0	18.6771	0	0	0	0	0	0	0	0	0	0	0	0
Bacillus sp. SS6.21	0	0	12.5172	0	0	0	0	0	0	0	0	0	0	0	0
bacterium A53(2013)	0	0	42.1196	11.691	0	0	0	0	0	0	0	0	0	0	0
bacterium enrichment culture	0	0	31.3672	13.7477	12.0153	0	0	0	0	0	0	0	0	0	0
bacterium enrichment culture clone 3	12.6763	0	11.1615	25.9591	0	0	0	0	0	0	0	0	0	0	0
bacterium enrichment culture clone 4	0	0	61.7913	23.5693	32.2772	0	0	0	0	0	0	0	0	0	0
bacterium enrichment culture clone 40	0	0	0	18.3277	0	0	0	0	0	0	0	0	0	0	0
bacterium enrichment culture clone T12RRH100B2	12.8098	0	0	0	0	0	0	0	0	0	0	0	0	0	0
bacterium FCC9	0	0	0	10.4275	18.0353	0	0	0	0	0	0	0	0	0	0
bacterium NJ11	0	0	0	0	0	42.5922	24.8658	13.0574	46.6589	0	0	0	0	0	0
bacterium Te48R	0	0	28.0372	0	27.1868	0	0	0	0	0	0	0	0	0	0
Citrus sinensis	19.0145	23.3342	26.538	51.1664	0	25.7814	0	0	22.7127	0	0	0	0	0	0
Clostridium sartagoforme	460.993	0	1591.8	667.181	700.843	0	0	0	0	0	0	0	0	0	0
Clostridium sp. CfU-1	3336.65	0	6797.14	6117.35	4381.27	0	0	0	0	0	0	0	0	0	0
Clostridium sp. mixed culture J16-18	0	0	29.205	24.0111	24.4994	0	0	0	0	0	0	0	0	0	0
Clostridium sp. Nesulana2	0	0	0	0	10.9274	0	0	0	0	0	0	0	0	0	0
Clostridium sp. PN6-15	0	0	14.6096	0	0	0	0	0	0	0	0	0	0	0	0
Clostridium sp. zx5	0	0	0	0	32.5788	0	0	0	0	0	0	0	0	0	0
Clostridium subterminale	130.042	0	506.838	333.426	304.945	0	0	0	0	0	0	0	0	0	0
Clostridium sulfidigenes	62.182	0	83.8214	293.016	81.1392	0	0	0	0	0	0	0	0	0	0
Clostridium thiosulfatireducens	0	0	18.4522	17.5363	14.0311	0	0	0	0	0	0	0	0	0	0
Companilactobacillus alimentarius	11.8588	26.2788	40.3479	27.8824	38.2137	105.338	43.1308	44.5954	62.5726	0	133.954	122.12	148.405	52.209	48.9613
Companilactobacillus bobalius	0	0	0	0	0	17.898	19.8474	12.4078	0	0	0	0	0	0	0
Companilactobacillus crustorum	0	15.727	14.5285	25.3031	21.8772	2899.13	1407.25	972.348	105.46	0	1016.85	600.944	239.236	294.193	199.573
Companilactobacillus farciminis	3190.96	9842.54	8653.95	9786.47	10289	23142.5	12573.6	11281.3	14404.3	156.994	48330.5	32934	36559.7	16301.7	14540
Companilactobacillus formosensis	0	24.4309	20.3967	16.296	17.465	55.1188	36.8321	22.2242	28.0227	0	114.007	70.5344	68.7734	44.5429	37.2869
Companilactobacillus futsaii	22.5927	48.9032	77.4518	64.1779	96.1274	593.602	216.694	154.566	108.568	0	431.687	348.737	322.165	103.862	112.897
Companilactobacillus heilongjiangensis	21.5259	48.4543	67.7954	81.7166	87.7238	4581.91	2131.16	1544.31	241.681	11.1998	1305.34	785.99	474.718	475.535	358.08
Companilactobacillus kimchii	0	0	0	0	0	52.3701	35.6034	18.4857	29.6183	0	0	0	14.3419	0	10.0745
Companilactobacillus nantensis	0	12.1934	25.3064	35.1048	23.5808	522.834	268.038	151.69	45.4013	0	257.627	158.267	82.2167	98.7198	64.87
Companilactobacillus paralimentarius	47.1263	27.9427	17.8887	39.1873	45.5961	3948	3302.84	3032.63	2021.66	51.9131	2164.83	2028.11	1241.96	757.938	609.919
Daucus carota	0	32.388	24.126	40.7548	0	65.9681	0	0	57.866	0	45.8479	0	43.9509	0	0
Enterococcus avium	979.729	53.899	2610.91	1743.19	4414.08	575.25	59.9638	47.1926	82.5644	0	35.5412	0	0	0	0
Enterococcus canintestini	0	0	0	0	11.8869	0	0	0	0	0	0	0	0	0	0
Enterococcus casseliflavus	1115.1	0	5147.61	3889.69	4941.77	0	0	0	0	0	0	0	0	0	0
Enterococcus devriesei	0	0	0	0	30.75	0	0	0	22.8411	0	0	0	0	0	0
Enterococcus dispar	41.5728	0	156.074	155.313	150.62	0	0	0	0	0	0	0	0	0	0
Enterococcus durans	0	0	30.367	29.823	29.5163	0	0	0	0	0	0	0	0	0	0
Enterococcus faecalis	0	0	63.5155	22.4057	61.7583	0	0	0	0	0	0	0	0	0	0
Enterococcus faecium	60.7902	0	336.765	198.14	372.81	16.948	0	0	0	0	0	0	0	0	0
Enterococcus gallinarum	4771.49	76.5625	11841.4	6914.51	17041.2	20.6411	0	100.442	0	0	0	0	0	0	0
Enterococcus hermanniensis	0	0	32.837	0	11.1957	0	0	0	0	0	0	0	0	0	0
Enterococcus hirae	18.8176	0	90.9888	61.7883	95.8621	0	0	0	0	0	0	0	0	0	0
Enterococcus italicus	0	0	32.1451	0	11.6352	0	0	0	0	0	0	0	0	0	0
Enterococcus mundtii	0	0	27.0964	22.9436	24.8023	0	0	0	0	0	0	0	0	0	0
Enterococcus pseudoavium	0	0	0	0	12.7218	0	0	0	0	0	0	0	0	0	0
Enterococcus raffinosus	0	0	11.5862	0	17.5373	0	0	0	0	0	0	0	0	0	0
Enterococcus rivorum	0	0	10.4012	0	0	0	0	0	0	0	0	0	0	0	0
Enterococcus saccharolyticus	13.7769	0	57.7872	29.4529	30.7762	0	0	0	0	0	0	0	0	0	0
Enterococcus sp. BBDP57	0	0	0	0	11.7218	0	0	0	0	0	0	0	0	0	0
Enterococcus sp. CL2	771.696	0	5512.57	2740.25	3617.73	0	0	0	0	0	0	0	0	0	0
Enterococcus sp. DMB4	13.0174	0	19.3025	15.807	32.2835	0	0	0	0	0	0	0	0	0	0
Enterococcus sp. FR-3	0	0	30.4195	20.4547	31.1552	0	0	0	0	0	0	0	0	0	0
Enterococcus sp. GYPB01	20.1526	0	224.74	136.928	161.423	0	0	0	0	0	0	0	0	0	0
Enterococcus sp. h50-10-m13-48	0	0	0	0	16.5059	0	0	0	0	0	0	0	0	0	0
Enterococcus sp. LF59	0	0	18.3788	0	12.0558	0	0	0	0	0	0	0	0	0	0
Enterococcus sp. MMZ80N	0	0	0	0	40.7914	0	0	0	27.0543	0	0	0	0	0	0
Enterococcus thailandicus	12.1083	0	43.2405	19.2868	51.7795	0	0	0	0	0	0	0	0	0	0
Escherichia coli	0	0	0	0	0	27.699	0	0	0	0	0	0	0	0	0
etc.	20	93	86	135	117	114	83	74	89	1	162	103	278	107	105
Eubacterium sp. 1275b	0	0	28.3604	0	28.1268	0	0	0	0	0	0	0	0	0	0
Furfurilactobacillus rossiae	19.558	71.4461	44.0815	251.192	141.034	189.934	109.398	39.3153	81.3802	0	14.5479	18.5112	44.9924	67.3837	29.5403
Furfurilactobacillus siliginis	37.5038	108.655	134.927	492.234	300.396	466.217	321.147	114.358	259.446	0	20.579	31.3504	106.42	108.037	83.6243
iron-reducing enrichment clone Cl-W3	0	0	61.8323	41.9141	40.4622	0	0	0	0	0	0	0	0	0	0
Lachnospiraceae bacterium BTY6	118.237	0	16.0806	0	94.7439	0	0	0	0	0	0	0	0	0	0
Lacticaseibacillus camelliae	56.1785	0	12.7489	46.769	57.9136	58.6644	201.886	88.6773	98.259	0	130.029	20.5658	122.734	24.5999	116.131
Lacticaseibacillus casei	2128.07	6924.76	7313.47	11989	8415.85	3023.49	1554.64	1226.6	2298.74	20.735	466.857	159.402	160.735	57.5287	83.9073
Lacticaseibacillus manihotivorans	15.9215	0	11.3369	0	23.6007	925.256	581.159	655.219	779.096	19.7624	862.752	102.755	285.058	30.0016	160.371
Lacticaseibacillus paracasei	4932.79	13106.5	14174.9	35310.9	15825.9	5519.75	3004.29	1825.23	3910.96	87.6552	848.573	204.99	240.277	87.5216	97.0513
Lacticaseibacillus porcinae	0	0	11.0744	0	13.054	168.635	85.4104	88.5197	123.093	0	106.666	12.0359	40.441	0	23.9272
Lacticaseibacillus rhamnosus	475.58	317.329	759.728	1067.17	1237.06	831.84	280.78	196.735	182.298	0	25.9185	0	0	0	0
Lacticaseibacillus zeae	18.149	0	25.8495	15.962	27.6575	0	0	0	0	0	0	0	0	0	0
Lactiplantibacillus pentosus	164.655	809.319	1096.28	971.954	1593.33	224.923	169.55	176.476	260.613	0	535.137	490.659	330.101	177.969	193.12
Lactiplantibacillus plantarum	3919.54	23112.8	8286.03	25520	19235.7	5722.43	4927.93	1832.36	7126.03	86.0185	16728.5	11601	15858.3	8163.82	8837.71
Lactobacillus sp. B10	0	0	0	0	0	0	0	0	30.7894	0	0	0	0	0	0
Lactobacillus sp. B8	0	0	0	0	0	0	0	0	12.008	0	0	0	0	0	0
Lactobacillus sp. ChDC B682	0	16.3454	0	0	11.8117	0	0	0	0	0	13.8519	0	0	0	0
Lactobacillus sp. ChDC B752	0	12.4944	0	0	0	0	0	0	0	0	0	0	0	0	0
Lactobacillus sp. CWBI/B-659/(E912)	0	11.8123	0	17.7343	0	0	0	0	0	0	0	0	0	0	0
Lactobacillus sp. FL22-3	0	0	12.9473	0	13.3967	78.773	46.6877	26.0224	54.2762	0	21.4202	26.2375	40.4634	24.486	17.5424
Lactobacillus sp. M8	0	0	12.7762	15.6932	42.5004	37.6364	19.5658	0	0	0	0	0	0	0	0
Lactobacillus sp. NBRC 107211	0	0	0	0	0	12.1087	0	0	0	0	13.3838	0	0	0	14.1618
Lactobacillus sp. NBRC 107223	0	0	0	0	0	12.3666	0	0	0	0	0	0	0	0	0
Lactobacillus sp. NBRC 107242	27.5528	39.7443	53.8802	59.0104	70.6431	159.808	64.9396	32.419	88.3629	0	254.213	168.366	187.915	99.963	57.6911
Lactobacillus sp. NBRC 107265	21.3999	58.3731	48.1631	60.5576	34.9769	64.3984	43.2385	25.4715	56.1906	0	121.603	74.2157	87.1056	47.5595	51.7937
Lactobacillus sp. NBRC 107312	0	0	0	0	0	15.5496	0	0	0	0	0	0	0	0	0
Lactobacillus sp. NBRC 107352	0	0	0	0	0	13.1773	0	0	11.1157	0	0	0	0	0	0
Lactobacillus sp. rennanqilfy16	0	0	0	16.1072	15.4382	0	0	0	0	0	0	0	0	0	0
Lactobacillus sp. rennanqilfy17	0	0	0	16.887	0	0	0	0	0	0	0	0	0	0	0
Lactobacillus sp. rennanqilfy20	0	0	14.4455	34.6064	20.5206	0	0	0	0	0	0	0	0	0	0
Lactobacillus sp. rennanqilyf5	0	0	14.7086	21.4117	0	10.5125	0	0	0	0	0	0	0	0	0
Lactobacillus sp. rennanqilyf9	0	0	0	13.9331	0	0	0	0	0	0	0	0	0	0	0
Lactobacillus sp. SW201	54.3598	13.5365	22.5162	46.4595	92.1056	67.6496	45.4844	41.1745	18.1487	0	15.0637	0	14.9641	0	18.0008
Lactobacillus sp. T2R1C4	0	12.2692	0	0	0	0	0	0	0	0	0	0	0	0	0
Lactobacillus sp. T3R1C1	0	14.1399	0	22.0158	18.0491	0	0	0	0	0	11.2244	0	0	0	0
Lactococcus cremoris	0	0	0	0	25.2922	0	0	0	0	0	0	0	0	0	0
Lactococcus lactis	0	0	0	51.4243	0	0	0	0	0	0	0	0	0	0	0
Latilactobacillus curvatus	128.519	25.2452	281.977	545.992	100.724	28.7951	0	0	0	0	12.1753	0	0	0	0
Latilactobacillus graminis	0	0	21.8214	22.2482	0	0	0	0	0	0	0	0	0	0	0
Latilactobacillus sakei	2195.49	11173.6	6883.07	11876.9	9390.23	2085.37	1155.12	591.081	1424.4	12.5623	645.721	291.022	967.538	397.299	309.314
Leuconostoc carnosum	0	0	0	10.06	0	0	0	0	0	0	0	0	0	0	0
Leuconostoc citreum	0	18.719	16.593	19.9833	43.8378	31.5849	14.6804	0	20.144	0	64.2354	34.691	59.3171	38.4454	16.2367
Leuconostoc gelidum	439.754	2720.87	1345.01	2629.06	2558.78	2393.9	1324.46	793.255	2199.73	43.4566	2898.39	1889.46	3465.07	2411.9	1862.18
Leuconostoc inhae	0	44.1355	25.2548	45.0319	53.3527	104.135	53.6248	30.4213	101.342	0	45.6488	47.7256	52.4398	60.6427	50.4176
Leuconostoc kimchii	60.8911	393.729	226.732	354.613	345.845	278.687	126.693	83.1136	230.91	0	281.451	253.569	405.71	218.743	225.493
Leuconostoc mesenteroides	4035.26	16699.7	9556.79	18043.7	19927.5	4900.89	1758.69	722.712	3339.31	70.7455	863.767	725.059	1028.91	572.022	505.445
Leuconostoc miyukkimchii	0	29.6681	13.7858	18.2141	30.9392	31.678	14.1098	0	20.3799	0	28.8198	18.0814	24.5976	15.5222	15.8742
Leuconostoc palmae	0	20.1753	17.8646	21.9745	21.4905	49.1976	12.7783	0	30.4569	0	35.3509	22.976	45.7032	38.6261	26.4775
Leuconostoc pseudomesenteroides	55.3216	615.842	308.543	582.085	551.175	470.414	171.512	80.4655	262.44	0	396.882	268.694	576.912	325.212	239.018
Leuconostoc sp. C2	14.3991	59.8739	27.8966	61.9554	71.4154	76.9761	25.3223	14.436	19.1278	0	35.3352	30.8385	88.9908	31.4648	27.8123
Leuconostoc sp. HBB8	0	16.8956	14.1377	18.4268	19.5798	0	0	0	0	0	0	0	0	0	0
Leuconostoc sp. THK-X10	43.128	145.257	87.6522	137.613	183.746	220.879	91.9401	54.0269	159.946	0	215.621	121.188	279.829	162.022	141.954
Levilactobacillus brevis	2099.23	15283.3	2746	9719.25	6263.12	19137.2	18126.5	3588.11	33068.2	428.761	17723.7	12262.3	36733.2	23175.7	23619.1
Levilactobacillus hammesii	0	0	0	14.7005	0	27.7008	12.1566	0	34.0755	0	0	0	0	0	0
Levilactobacillus koreensis	0	20.2826	0	0	0	17.4971	0	0	0	0	0	0	13.9991	0	11.8976
Loigolactobacillus bifermentans	171.2	71.8113	300.59	1443.71	2259.87	7944.89	7886.11	3466.14	1850.09	202.052	1023.21	398.187	627.184	129.134	379.083
Lysinibacillus fusiformis	0	0	33.9472	0	0	0	0	0	0	0	0	0	0	0	0
Lysinibacillus sphaericus	0	0	154.454	48.4091	56.8428	16.6801	0	0	0	0	0	0	0	0	0
Lysinibacillus varians	12.2956	0	1977.34	468.641	484.973	121.623	0	16.7248	0	0	0	0	0	0	0
Pantoea agglomerans	0	0	0	0	0	0	0	0	0	0	0	0	0	27.4789	0
Paraclostridium bifermentans	0	0	0	0	240.266	0	0	0	0	0	0	0	0	0	0
Pediococcus acidilactici	0	0	0	13.6212	0	16.6083	0	0	0	0	0	0	17.389	0	0
Pediococcus pentosaceus	0	0	0	13.4615	0	0	0	0	0	0	0	0	0	0	0
Schleiferilactobacillus harbinensis	0	0	20.7875	0	0	0	0	0	0	0	0	0	0	0	0
Schleiferilactobacillus perolens	0	0	0	16.6278	0	0	0	0	0	0	0	0	0	0	0
species	0	0	0	0	0	0	0	0	0	0	0	0	0	0	0
swine fecal bacterium FPC57	0	0	13.3473	0	0	0	0	0	0	0	0	0	0	0	0
uncultured Acetobacter sp.	0	0	14.1681	0	0	22875.9	18190.7	15410.3	48464.8	520.692	251.374	607.286	2088.72	2414.44	5316.26
uncultured Acidimicrobiales bacterium	0	0	0	0	0	14.4608	0	0	0	0	0	0	0	0	0
uncultured actinobacterium	0	0	0	0	0	20.773	11.3285	0	0	0	0	0	0	0	0
uncultured Alphaproteobacteria bacterium	0	0	0	0	0	24.053	0	0	0	0	0	0	0	0	0
uncultured Bacilli bacterium	27.3213	16.6599	90.295	89.8132	84.4885	33.2681	14.5982	0	30.789	0	0	0	11.0389	0	0
uncultured Bacillus sp.	14395.4	122750	43562.4	64536.2	76285.8	69723.7	43735.9	29475.7	70945.8	1338.83	117533	112506	119332	66625.9	69727.2
uncultured Candidatus Liberibacter sp.	0	0	0	39.3985	37.0154	20.0046	18.0083	0	35.0095	0	0	0	28.9732	21.995	0
uncultured Candidatus Saccharibacteria bacterium	0	0	10.6008	0	11.8261	0	0	0	0	0	0	0	0	0	0
uncultured Chloroflexi bacterium	0	0	0	11.3097	25.1549	24.1331	12.0988	15.3107	18.3338	0	31.5268	0	18.2131	0	0
uncultured Clostridiaceae bacterium	0	0	15.2942	0	0	0	0	0	0	0	0	0	0	0	0
uncultured Clostridium sp.	19.6416	0	72.7302	65.5483	154.073	0	0	0	0	0	0	0	0	0	0
uncultured Commensalibacter sp.	0	0	0	0	0	18.4108	0	0	12.5845	0	0	0	0	0	0
uncultured compost bacterium	62.0058	94.3341	142.22	181.83	185.53	526.807	301.525	297.774	442.551	30.1142	286.808	60.033	200.51	75.2186	166.721
uncultured Cyanobacterium sp.	0	0	0	0	0	0	0	0	16.945	0	0	0	0	0	0
uncultured endophytic bacterium	0	0	0	19.7135	0	12.9871	12.4676	0	0	0	0	0	13.0874	18.0002	0
uncultured Enterococcus sp.	4779.46	15.4368	22806.4	14710.7	21201.8	22.0275	0	0	0	0	0	0	0	0	0
uncultured Firmicutes bacterium	15.3903	0	42.4033	37.6817	54.8168	47.5495	31.8037	18.9633	38.9552	0	32.5087	0	15.4535	0	0
uncultured Granulicatella sp.	0	0	0	0	15.5602	0	0	0	0	0	0	0	0	0	0
uncultured Lactobacillaceae bacterium	1156.87	11554.8	3279.79	6789.63	6218.03	7560.08	4210.31	2376.36	6548.78	28.2632	16856.5	14711.1	16633.7	7760.69	8236.3
uncultured Lactobacillales bacterium	0	0	14.038	14.3267	0	0	0	0	0	0	0	0	0	0	0
uncultured Lactobacillus sp.	1872.03	17608.8	6817.38	17598.6	13914	62951.4	47612	32666.7	37682.8	577.057	73651.3	54695	105391	49905.1	33283.7
uncultured Lactococcus sp.	0	0	0	0	20.271	0	0	0	0	0	0	0	0	0	0
uncultured Leuconostoc sp.	89.2907	399.997	243.223	450.94	528.798	394.735	134.706	47.7334	226.488	0	190.01	155.3	213.071	136.068	130.699
uncultured marine bacterium	0	0	0	0	0	10.2713	0	0	0	0	0	0	0	0	0
uncultured microorganism	0	0	0	0	0	0	0	0	0	0	26.0903	0	0	0	0
uncultured Pantoea sp.	0	0	0	0	0	0	0	0	0	0	0	0	0	100.563	0
uncultured phototrophic eukaryote	0	25.3017	22.2002	0	0	23.1122	0	0	29.4445	0	0	0	17.061	0	0
uncultured Selenomonas sp.	0	0	0	0	0	11.0181	0	0	0	0	0	0	0	0	0
uncultured soil bacterium	0	0	25.7331	22.1785	30.0032	20.3046	0	0	0	0	0	0	0	0	0
uncultured Streptococcus sp.	0	0	24.8013	19.9419	27.0271	0	0	0	0	0	0	0	0	0	0
uncultured Trichococcus sp.	0	0	17.0883	13.3993	0	0	0	0	0	0	0	0	0	0	0
uncultured Vagococcus sp.	0	0	40.2235	20.3655	26.0563	0	0	0	0	0	0	0	0	0	0
uncultured Weissella sp.	0	0	0	15.4707	13.5192	0	0	0	0	0	0	0	0	0	0
Vibrio fluvialis	0	0	47.7593	63.3744	30.7474	0	0	0	0	0	0	0	0	0	0
Weissella cibaria	0	29.5466	27.5629	27.1442	30.7549	30.9948	0	0	0	0	0	0	27.5255	0	0
