## Supplemental Data 3 for "Deodorize with Bugs: Inoculation with black soldier fly larvae alters the microbiome and volatile organic compound profile of decomposing food waste"

### Sheet: SupplementaryData3
Supplemebtary data 3. Relative abundance of microbiota.
genus	BC01	BC02	BC03	BC04	BC05	BC06	BC07	BC08	BC09	BC10	BC11	BC12	BC13	BC14	BC15
Acetobacter	0	0	7.96e-05	0	0	0.097746	0.110358	0.141639	0.21117	0.145448	0.000984165	0.00320989	0.0115421	0.0313594	0.0525253
Aerococcus	0	0	0	0	4.27e-05	0	0	0	0	0	0	0	0	0	0
Bacillus	0.244922	0.481946	0.244982	0.247587	0.297546	0.269137	0.245571	0.257901	0.292261	0.361357	0.382586	0.451378	0.343887	0.360006	0.401022
Citrus	0.000323267	9.16e-05	0.000149009	0.000196295	0	9.95e-05	0	0	9.36e-05	0	0	0	0	0	0
Clostridium	0.0681658	0	0.0511777	0.0288423	0.0222492	0	0	0	0	0	0	0	0	0	0
Commensalibacter	0	0	0	0	0	7.11e-05	0	0	5.18e-05	0	0	0	0	0	0
Companilactobacillus	0.0560024	0.0394449	0.0500719	0.0386561	0.0414208	0.138648	0.112494	0.150795	0.0702264	0.0594081	0.174979	0.148641	0.112826	0.0979567	0.0919151
Cyanobacterium	0	0	0	0	0	0	0	0	6.98e-05	0	0	0	0	0	0
Daucus	0	0.000127163	0.000135465	0.000156352	0	0.00025464	0	0	0.000238379	0	0.000149241	0	0.000126656	0	0
Enterococcus	0.214174	0.000572833	0.275718	0.117819	0.204523	0.00245062	0.000336688	0.00129174	0.000545668	0	0.000115692	0	0	0	0
Escherichia	0	0	0	0	0	0.000106919	0	0	0	0	0	0	0	0	0
etc.	0.0238917	0.0459021	0.0219448	0.0280522	0.0266577	0.0322715	0.025935	0.0238117	0.0294771	0.0157564	0.0560971	0.0592624	0.0487281	0.0424377	0.0483282
Eubacterium	0	0	0.000159242	0	0.000109706	0	0	0	0	0	0	0	0	0	0
Furfurilactobacillus	0.000970108	0.00070712	0.00100512	0.00285208	0.00172176	0.00253278	0.00241745	0.00134458	0.00140403	0	0.000114343	0.000200047	0.000436335	0.000947868	0.000650843
Granulicatella	0	0	0	0	6.07e-05	0	0	0	0	0	0	0	0	0	0
Lacticaseibacillus	0.129661	0.0798937	0.125264	0.185796	0.0998545	0.0406372	0.0320505	0.035707	0.0304532	0.0345891	0.00794512	0.00200501	0.00244733	0.0010788	0.0027686
Lactiplantibacillus	0.0694355	0.0939241	0.0526809	0.101634	0.0812417	0.0229571	0.0286216	0.0175765	0.0304293	0.0232169	0.0561953	0.0485121	0.0466511	0.045074	0.051939
Lactobacillus	0.0335829	0.0698383	0.0392865	0.0687599	0.0555162	0.244817	0.268569	0.286915	0.15635	0.155751	0.241212	0.220517	0.304666	0.270586	0.19234
Lactococcus	0	0	0	0.000197284	0.000177715	0	0	0	0	0	0	0	0	0	0
Latilactobacillus	0.0395105	0.0439693	0.0403537	0.0477445	0.0370186	0.0081608	0.00648582	0.00517172	0.00586781	0.00339063	0.00214154	0.00116759	0.00278822	0.00214676	0.00177896
Leuconostoc	0.0805516	0.0830986	0.0667248	0.0859109	0.0949221	0.0345593	0.0209351	0.0159782	0.027231	0.0308238	0.0164564	0.0143133	0.0179838	0.0216712	0.0186434
Levilactobacillus	0.0356891	0.0600858	0.0154185	0.0373434	0.0244288	0.0740451	0.101846	0.0313945	0.136365	0.115725	0.0576931	0.0491966	0.105897	0.125227	0.135909
Liberibacter	0	0	0	0.000151148	0.000144376	7.72e-05	0.000101114	0	0.000144222	0	0	0	8.35e-05	0.000118848	0
Loigolactobacillus	0.00291057	0.000281949	0.00168779	0.00553867	0.00881444	0.0306677	0.0442794	0.0303273	0.00762145	0.0545349	0.0033307	0.00159754	0.0018074	0.000697762	0.00218021
Lysinibacillus	0.000209037	0	0.0121605	0.00198361	0.00211331	0.000533857	0	0.000146335	0	0	0	0	0	0	0
Pantoea	0	0	0	0	0	0	0	0	0	0	0	0	0	0.00069186	0
Paraclostridium	0	0	0	0	0.000937138	0	0	0	0	0	0	0	0	0	0
Pediococcus	0	0	0	0.0001039	0	6.41e-05	0	0	0	0	0	0	5.01e-05	0	0
Schleiferilactobacillus	0	0	0.00011672	6.38e-05	0	0	0	0	0	0	0	0	0	0	0
Selenomonas	0	0	0	0	0	4.25e-05	0	0	0	0	0	0	0	0	0
Streptococcus	0	0	0.000139257	7.65e-05	0.000105417	0	0	0	0	0	0	0	0	0	0
Trichococcus	0	0	9.59e-05	5.14e-05	0	0	0	0	0	0	0	0	0	0	0
Vagococcus	0	0	0.000225852	7.81e-05	0.00010163	0	0	0	0	0	0	0	0	0	0
Vibrio	0	0	0.000268164	0.00024313	0.000119927	0	0	0	0	0	0	0	0	0	0
Weissella	0	0.000116007	0.000154764	0.000163488	0.000172687	0.000119642	0	0	0	0	0	0	7.93e-05	0	0
